# In-cell quantitative structural imaging of phytoplankton using 3D electron microscopy

**DOI:** 10.1101/2020.05.19.104166

**Authors:** Clarisse Uwizeye, Johan Decelle, Pierre-Henri Jouneau, Benoit Gallet, Jean-Baptiste Keck, Christine Moriscot, Fabien Chevalier, Nicole L. Schieber, Rachel Templin, Gilles Curien, Yannick Schwab, Guy Schoehn, Samuel C. Zeeman, Denis Falconet, Giovanni Finazzi

## Abstract

Phytoplankton is a minor fraction of the global biomass playing a major role in primary production and climate. Despite improved understanding of phytoplankton diversity and genomics, we lack nanoscale subcellular imaging approaches to understand their physiology and cell biology. Here, we present a complete Focused Ion Beam - Scanning Electron Microscopy (FIB-SEM) workflow (from sample preparation to image processing) to generate nanometric 3D phytoplankton models. Tomograms of entire cells, representatives of six ecologically-successful phytoplankton unicellular eukaryotes, were used for quantitative morphometric analysis. Besides lineage-specific cellular architectures, we observed common features related to cellular energy management: *i)* conserved cell-volume fractions occupied by the different organelles; *ii)* consistent plastid-mitochondria interactions, *iii)* constant volumetric ratios in these energy-producing organelles. We revealed detailed subcellular features related to chromatin organization and to biomineralization. Overall, this approach opens new perspectives to study phytoplankton acclimation responses to abiotic and biotic factors at a relevant biological scale.
