## Supplementary table 4 for "In-cell quantitative structural imaging of phytoplankton using 3D electron microscopy"

### Sheet: Cellular-organelles
Volumetric data of micro-algal cells							Cellular organelles/compartment ratios								Organelles surface
Micromonas commoda	Cell1(µm3)	Cell2(µm3)	Cell3(µm3)	Mean(µm3)	s.d.
Cell with flagella	2.47	1.49	1.49	1.82	0.57
Cell without flagella	2.38	1.09	1.43	1.64	0.67		Micromonas commoda	Cell1(%)	Cell2(%)	Cell3(%)	Mean(%)	s.d.		Micromonas commoda	Cell1(µm2)	Cell2(µm2)	Cell3(µm2)
Chloroplast (thylakoids + stroma)	0.74	0.32	0.45	0.5	0.22		Chloroplast (thylakoid + stroma)	31.0924	29.3578	31.4685	30.6396	1.12588		Cell (plasma membrane)	11.164	6.731	7.127
Mitochondria	0.06	0.03	0.04	0.04	0.01		Mitochondria	2.31	2.74	2.86	2.63667	0.289194		Chloroplast	13.92	6.36	7.65
Nucleus	0.25	0.18	0.23	0.22	0.04		Nucleus	10.58	16.56	16.18	14.44	3.34825		Mitochondria	1.185	0.703	0.967
Vacuole	0.1	0.04	0.038	0.059	0.035		Vacuole	4.2	3.67	2.55	3.47333	0.842397		Nucleus	8.13	7.07	10.17
Storage: impregnate granules + starch	0.22	0.078	0.063	0.12	0.087		Storage compart.	9.24	7.16	4.4	6.93333	2.42795
Cytosol	1.01	0.442	0.609	0.688	0.29		Cytosol	42.44	40.55	42.59	41.86	1.13697
Cytosol + storage comp. + vacuole	1.33	0.56	0.71	0.87	0.41		Cytoso + storage comp. +vacuole	55.88	51.38	49.5	52.2533	3.27843
Galdieria sulphuraria	Cell1(µm3)	Cell2(µm3)	Cell3(µm3)	Mean(µm3)	s.d.
Cell	24.36	18.79	13.97	19.04	5.19		Galdieria sulphuraria	Cell1(%)	Cell2(%)	Cell3(%)	Mean(%)	s.d.		Galdieria sulphuraria	Cell1(µm2)	Cell2(µm2)	Cell3(µm2)
Chloroplast	10.48	7.27	6.2	7.98	2.22		Chloroplast	43.03	38.67	44.387	42.03	2.98706		Cell (plasma membrane)	53.28	56.34	32.15
Mitochondria	1.13	0.76	0.62	0.83	0.26		Mitochondria	4.63	4.03	4.4	4.35	0.30271		Chloroplast	36.69	50.39	24.76
Nucleus	1	0.9	0.73	0.88	0.14		Nucleus	4.12	4.77	5.2	4.7	0.543722		Mitochondria	14.96	12.81	9.14
Vacuole	1.67	2.67	1.34	1.89	0.69		Vacuole	6.86	14.19	9.59	10.21	3.70454		Nucleus	59	49.686	5.47
Storage	-	-	-	-	-		Storage compart.	0	0	0	0	0
Cytosol	10.08	7.19	5.08	7.45	2.51		Cytosol	41.38	38.27	36.36	38.67	2.53379
Cytosol + storage comp. + vacuole	11.75	9.86	6.42	9.34	2.7		Cytosol +s torage comp. + vacuole	48.23	52.47	45.96	48.89	3.30431
Pelagomonas calceolata	Cell1(µm3)	Cell2(µm3)	Cell3(µm3)	Mean(µm3)	s.d.
Cell	4.16	3.91	2.34	3.47	0.99		Pelagomonas calceolata	Cell1(%)	Cell2(%)	Cell3(%)	Mean(%)	s.d.		Pelagomonas calceolata	Cell1(µm2)	Cell2(µm2)	Cell3(µm2)
Chloroplast	1.1	1.09	0.65	0.95	0.26		Chloroplast	26.28	27.8772	27.7778	27.3117	0.894837		Cell (plasma membrane)	21.76	19.01	25.79
Mitochondria	0.13	0.14	0.11	0.13	0.02		Mitochondria	3.125	3.58056	4.70085	3.9	0.810957		Chloroplast	12.11	10.876	9.136
Nucleus	0.49	0.48	0.12	0.37	0.21		Nucleus	11.7788	12.2762	5.12821	9.72776	3.99108		Mitochondria	3.673	2.815	3.031
Vacuole	-	-	-	-	-		Vacuole	0	0	0	0	0		Nucleus	16.907	12.337	8.173
Storage	0.12	0.12	0.06	0.1	0.03		Storage	2.88462	3.06905	2.5641	2.83926	0.255513
Cytosol	2.32	2.08	1.4	1.94	0.48		Cytosol	55.7692	53.1969	59.8291	56.2651	3.34375
Cytosol + storage comp. + vacuole	2.44	2.2	1.46	2.03	0.51		Cytosol + storage comp. + vacuole	58.6538	56.55	62.13	59.1113	2.81798
Phaeodactylum tricornutum	Cell1(µm3)	Cell2(µm3)	Cell3(µm3)	Mean(µm3)	s.d.
Cell	35.33	31.94	30.59	32.61	2.44		Phaeodactylum tricornutum	Cell1(%)	Cell2(%)	Cell3(%)	Mean(%)	s.d.		Phaeodactylum tricornutum	Cell1(µm2)	Cell2(µm2)	Cell3(µm2)
Chloroplast	11.28	10.8	10.84	10.97	0.27		Chloroplast	31.9275	33.8134	35.4364	33.7258	1.75608		Cell (plasma membrane)	132.07	97.89	97.74
Mitochondria	1.44	1.19	1.18	1.27	0.15		Mitochondria	4.07586	3.72574	3.85747	3.88635	0.176838		Chloroplast	48.61	48.003	39.86
Nucleus	2.07	1.82	2.13	2.01	0.16		Nucleus	5.85904	5.69818	6.96306	6.17343	0.688554		Mitochondria	29.88	27.47	20.85
Vacuole	-	-	-	-	-		Vacuole	0	0	0	0	0		Nucleus	14.52	15.07	13.48
Storage (lipid droplets)	3.85	2.34	2.85	3.01	0.77		Storage (lipid droplets)	10.8973	7.32624	9.31677	9.18009	1.78943
Cytosol	16.69	15.79	13.59	15.35	1.59		Cytosol	47.2403	49.4364	44.4263	47.0343	2.51142
Cytosol + storage comp. + vacuole	20.54	18.13	16.44	18.37	2.06		Cytosol + storage comp. + vacuole	58.1376	56.7627	53.7431	56.2144	2.24797
Emiliania huxleyi	Cell1(µm3)	Cell2(µm3)	Cell3(µm3)	Mean(µm3)	s.d.
Cell with coccolith	44.54	41.44	29.8	38.59	7.77
Cell without coccolith	22.12	24.35	11.98	19.48	6.59		Emiliania huxleyi	Cell1(%)	Cell2(%)	Cell3(%)	Mean(%)	s.d.		Emiliania huxleyi	Cell1(µm2)	Cell2(µm2)	Cell3(µm2)
Chloroplast	6.84	6.92	3.82	5.89	1.8		Chloroplast	30.9222	28.4189	31.8865	30.4092	1.78982		Cell ( plasma membrane)	53.947	60.5	34.421
Mitochondria	0.94	1.34	0.58	0.95	0.38		Mitochondria	4.24955	5.50308	4.8414	4.86468	0.62709		Chloroplast	45.905	45.165	22.305
Nucleus	3.63	3.2	2.15	2.99	0.76		Nucleus	16.41	13.15	17.94	15.8333	2.44651		Mitochondria	24.532	27.741	10.677
Vacuole bag	-	-	-	-	-		Vacuole bag	0	0	0	0	0		Nucleus	59.963	57.388	32.033
Golgi + coccolith vesiculars	1.059	1.392	0.873	1.108	0.27		Golgi + coccolith vesiculars	4.79	5.72	7.29	5.93333	1.26358
Storage (calcium rich body)	0.86	1.59	0.15	0.87	0.72		Storage (calcium rich body)	3.89	6.53	1.25	3.89	2.64
Cytosol	8.791	9.908	4.407	7.702	2.91		Cytosol	39.74	40.69	36.79	39.0733	2.03367
Cytosol + storage comp. + vacuole + Golgi + coccolith vesicules	10.71	12.89	5.43	9.68	3.84		Cytosol + storage comp. + vacuole + Golgi + coccolith vesicules	48.42	53.94	45.32	48.9	4.36625
Symbiodinium pilosum	Cell1(µm3)	Cell2(µm3)	Cell3(µm3)	Mean(µm3)	s.d.
Cell	189.32	241.24	205.5	212.02	26.57		Symbiodinium pilosum	Cell1(%)	Cell2(%)	Cell3(%)	Mean(%)	s.d.		Symbiodinium pilosum	Cell1(µm2)	Cell2(µm2)	Cell3(µm2)
Chloroplast (without starch)	56.56	74.45	59.59	63.53	9.58		Chloroplast (without starch)	29.87	30.86	28.998	29.9093	0.931623		Cell ( plasma membrane)	185.477	236.402	183.631
Mitochondria	6.81	6.61	5.51	6.31	0.68		Mitochondria	3.57	2.74	2.68	2.99667	0.497427		Chloroplast	274.23	390.164	268.393
Nucleus	17.52	17.68	14.32	16.51	1.9		Nucleus	9.25	7.33	6.97	7.85	1.22572		Mitochondria	69.41	55.085	88.466
Storage (starch)	3.2	2.58	1.73	2.5	0.74		Storage (starch)	1.69	1.069	0.84	1.19967	0.439807		Nucleus	41.56	32.51	38.56
flagellar basal body	1.46	1.24	1.43	1.38	0.12		flagellar basal body	0.77	0.51	0.7	0.66	0.134536
Cytosol + storage comp. + vacuole	106.97	141.26	124.65	124.29	17.15		Cytosol + storage comp. + vacuole	56.5	58.56	60.66	59.2	2.08003

### Sheet: Suborganelles-compartment
Chloroplast	Volume						Chloroplast	ratios
Phaeodactylum tricornutum	Cell1(µm3)	Cell2(µm3)	Cell3(µm3)	mean	s.d.		Phaeodactylum tricornutum	Cell1(%)	Cell2(%)	Cell3(%)	mean	s.d.
Thylakoid	5.34	5.81	5.89	5.68	0.3		Thylakoid	48.68	54.66	54.44	52.59	3.39083
Pyrenoid	0.67	0.72	0.92	0.77	0.13		Pyrenoid	6.11	6.77	8.5	7.13	1.23427
Stroma	4.96	4.1	4.01	4.36	0.52		Stroma	45.21	38.57	37.06	40.28	4.33575
Thylakoid + stroma	10.3	9.91	9.9	10.04	0.23		Thylakoid + stroma	93.89	93.23	91.5	92.87	1.23427
Emiliania huxleyi	Cell1(µm3)	Cell2(µm3)	Cell3(µm3)	mean	s.d.		Emiliania huxleyi	Cell1(%)	Cell2(%)	Cell3(%)	mean	s.d.
Thylakoid	4.14	4.04	1.89	3.36	1.27		Thylakoid	60.35	59.06	49.09	56.1667	6.16242
Pyrenoid	0.74	0.61	0.31	0.55	0.22		Pyrenoid	10.79	8.92	8.05	9.25333	1.40008
Stroma	1.98	2.19	1.65	1.94	0.27		Stroma	28.86	32.02	42.86	34.58	7.3427
Thylakoid + stroma	6.12	6.23	3.54	5.23	1.52		Thylakoid + stroma	89.21	91.08	91.95	90.7467	1.40008
Micromonas commoda	Cell1(µm3)	Cell2(µm3)	Cell3(µm3)	mean	s.d.		Micromonas commoda	Cell1(%)	Cell2(%)	Cell3(%)	mean	s.d.
Thylakoid+stroma	0.74	0.32	0.45	0.5	0.22		Thylakoid+stroma	73.3	76.7	81.4	77.1333	4.06735
Pyrenoid	0.084	0.025	0.04	0.05	0.03		Pyrenoid	8.3	6	7.2	7.16667	1.15036
Starch	0.186	0.072	0.063	0.11	0.07		Starch	18.4	17.3	11.4	15.7	3.76431
Symbiodinium pilosum	Cell1(µm3)	Cell2(µm3)	Cell3(µm3)	mean	s.d.		Symbiodinium pilosum	Cell1(%)	Cell2(%)	Cell3(%)	mean	s.d.
Thylakoid + stroma	55.13	72.34	57.85	61.77	9.25		Thylakoid + stroma	97.5	97.17	97.08	97.25	0.22
Pyrenoid	1.43	2.11	1.74	1.76	0.34		Pyrenoids	2.5	2.83	2.92	2.75	0.2
Mitochondria	Volume						Mitochondria	Volume
Phaeodactylum tricornutum	Cell1(µm3)	Cell2(µm3)	Cell3(µm3)	mean	s.d.		Phaeodactylum tricornutum	Cell1(%)	Cell2(%)	Cell3(%)	mean	s.d.
Cristae	0.16	0.17	0.13	0.15	0.02		Cristae	14.63	11.1111	9.15493	11.632	2.77446
Matrix	1.26	1.36	1.29	1.3	0.05		Matrix	85.37	88.8889	90.8451	88.368	2.77446
Pelagomonas calceolata	Cell1(µm3)	Cell2(µm3)	Cell3(µm3)	mean	s.d.		Pelagomonas calceolata	Cell1(%)	Cell2(%)	Cell3(%)	mean	s.d.
Cristae	0.011	0.016	0.019	0.015	0.004		Cristae	11.83	13.67	16.96	14.15	2.599
Matrix	0.082	0.101	0.091	0.091	0.0095		Matrix	88.17	86.32	83.03	85.84	2.603
Emiliania huxleyi	Cell1(µm3)	Cell2(µm3)	Cell3(µm3)	mean	s.d.		Emiliania huxleyi	Cell1(%)	Cell2(%)	Cell3(%)	mean(%)	s.d.
Cristae	0.15	0.22	0.065	0.15	0.08		Cristae	15.96	16.42	11.21	14.53	2.89
Matrix	0.79	1.12	0.515	0.81	0.3		Matrix	84.04	83.58	88.79	85.47	2.89
Micromonas commoda	Cell1(µm3)	Cell2(µm3)	Cell3(µm3)	mean	s.d.		Micromonas commoda	Cell1(%)	Cell2(%)	Cell3(%)	mean	s.d.
Cristae	0.01	0.003	0.002	0.005	0.004		Cristae	16.6667	10	4.88	10.111	5.91022
Matrix	0.05	0.03	0.039	0.038	0.01		Matrix	83.3333	90	95.12	90.192	5.91022
Nucleus	Volume						Nucleus	Volume
Phaeodactylum tricornutum	Cell1(µm3)	Cell2(µm3)	Cell3(µm3)	mean	s.d.		Phaeodactylum tricornutum	Cell1(%)	Cell2(%)	Cell3(%)	mean	std
Nucleolus	0.0214	0.028	0.025	0.025	0.003		Nucleolus	1	1.5	1.33	1.27667	0.26
Heterochromatin	1.036	0.423	0.729	0.729	0.307		Heterochromatin	49.6	23.2	38.86	37.22	13.55
Euchromatin	1.03	1.371	1.122	1.174	0.176		Euchromatin	49.4	75.3	59.81	61.5033	13.91
Pelagomonas calceolata	Cell1(µm3)	Cell2(µm3)	Cell3(µm3)	mean	s.d.		Pelagomonas calceolata	Cell1(%)	Cell2(%)	Cell3(%)	mean	std
Nucleolus	0.012	0.014	0.00672	0.01	0.004		Nucleolus	4.84	3.7	5.6	4.71	0.956312
Heterochromatin	0.091	0.116	0.044124	0.084	0.036		Heterochromatin	36.69	30.9	36.77	34.79	3.36619
Euchromatin	0.145	0.246	0.069156	0.15	0.089		Euchromatin	58.47	65.4	57.63	60.51	4.26426
Emiliania huxleyi	Cell1(µm3)	Cell2(µm3)	Cell3(µm3)	mean	s.d.		Emiliania huxleyi	Cell1(%)	Cell2(%)	Cell3(%)	mean	s.d.
Nucleolus	0.15	0.21	0.09	0.15	0.06		Nucleolus	4.27	6.06	3.07	4.47	1.50467
Heterochromatin	1.81	1.6	0.8	1.4	0.53		Heterochromatin	51.63	45.22	34.23	43.69	8.79989
Euchromatin	1.66	1.61	1.35	1.54	0.17		Euchromatin	44.1	48.72	62.7	51.84	9.68457
Symbiodinium pilosum	Cell1(µm3)	Cell2(µm3)	Cell3(µm3)	mean	s.d.		Symbiodinium pilosum	Cell1(%)	Cell2(%)	Cell3(%)	mean	s.d.
Nucleolus	0.54	0.53	0.37	0.48	0.09		Nucleolus	3.08	3.01	2.58	2.89	0.27
Heterochromatin	14.18	14.06	10.82	13.02	1.91		Heterochromatin	80.94	79.75	75.56	78.75	2.83
Euchromatin or chromatin?	2.8	3.04	3.13	2.99	0.17		Euchromatin or chromatin?	15.98	17.24	21.86	18.36	3.1

### Sheet: Pyrenoid-morphometrics
Phaeodactylum tricornutum	volume(µm3)	surface(µm2)	S/V
Cell1	0.67	18.327	27.35
Cell2	0.72	15.576	21.63
Cell3	0.92	11.793	12.82
Emiliania huxleyi	volume(µm3)	surface(µm2)	S/V
Cell1	0.74	6.396	8.64
Cell2	0.61	8.748	14.34
Cell3	0.31	4.28	13.81
Symbiodinium pilosum	volume(µm3)	surface(µm2)	S/V
Cell1	1.43	7.23	5.06
Cell2	2.11	9.54	4.52
Cell3	1.74	8	4.6
Micromonas commoda	volume(µm3)	surface(µm2)	S/V(1/µm)
Cell1	0.084	1.018	12.12
Cell2	0.025	0.448	17.92
Cell3	0.038	0.574	15.11
